# Pervasive Under-Dominance in Gene Expression Underlying Emergent Growth Trajectories in *Arabidopsis thaliana* Hybrids

**DOI:** 10.1101/2022.03.03.482808

**Authors:** Wei Yuan, Fiona Beitel, Thanvi Srikant, Ilja Bezrukov, Sabine Schäfer, Robin Kraft, Detlef Weigel

**Affiliations:** Department of Molecular Biology, Max Planck Institute for Biology Tübingen, 72076 Tübingen, Germany

## Abstract

Complex traits, such as growth and fitness, are typically controlled by a very large number of variants, which can interact in both additive and non-additive fashion. In an attempt to gauge the relative importance of both types of genetic interactions, we have turned to hybrids, which provide a facile means for creating many novel allele combinations. We focused on the interaction between alleles of the same locus and performed a transcriptomic study involving 141 random crosses between different accessions of the plant model species *Arabidopsis thaliana*. Additivity is rare, consistently observed for only about 300 genes enriched for roles in stress response and cell death. Regulatory rare-allele burden affects the expression level of these genes but does not correlate with F_1_ rosette size. Non-additive gene expression in F_1_ hybrids is much more common, with the vast majority of genes (over 90%) being expressed below parental average. Unlike in the additive genes, regulatory rare-allele burden in the non-additive gene set is strongly correlated with F_1_ rosette size, even though it only mildly covary with the expression level of these genes. Our study underscores under-dominance as the predominant gene action associated with emergence of rosette growth trajectories in the *A. thaliana* hybrid model. Our work lays the foundation for understanding molecular mechanisms and evolutionary forces that lead to dominance complementation of rare regulatory alleles.
