## Supplementary material for "Pervasive Under-Dominance in Gene Expression Underlying Emergent Growth Trajectories in *Arabidopsis thaliana* Hybrids": Data S1

### Sheet: Sheet1
Experiment	GenotypeID	Type		Experiment	GenotypeID	Type	MaternalAccession	PaternalAccession		Experiment	GenotypeID	Type		Experiment	GenotypeID	Type	MaternalAccession	PaternalAccession
SHB1	22680	Inbred		SHB1	rd010	Hybrid	766	6987		SHB2	7372	Inbred		SHB2	rd181	Hybrid	7372	7320
SHB1	28242	Inbred		SHB1	rd027	Hybrid	7333	7186		SHB2	9521	Inbred		SHB2	rd132	Hybrid	9521	6958
SHB1	5784	Inbred		SHB1	rd031	Hybrid	8366	6987		SHB2	8247	Inbred		SHB2	rd161	Hybrid	8247	7058
SHB1	10011	Inbred		SHB1	rd032	Hybrid	6958	6961		SHB2	5893	Inbred		SHB2	rd207	Hybrid	5893	6918
SHB1	10014	Inbred		SHB1	rd041	Hybrid	7520	8357		SHB2	7158	Inbred		SHB2	rd226	Hybrid	7158	5950
SHB1	10015	Inbred		SHB1	rd042	Hybrid	6929	7268		SHB2	6390	Inbred		SHB2	rd196	Hybrid	6390	6188
SHB1	10018	Inbred		SHB1	rd047	Hybrid	6903	7413		SHB2	159	Inbred		SHB2	rd199	Hybrid	159	6975
SHB1	1066	Inbred		SHB1	rd060	Hybrid	9925	9579		SHB2	5890	Inbred		SHB2	rd206	Hybrid	5890	9560
SHB1	159	Inbred		SHB1	rd077	Hybrid	6984	7236		SHB2	7111	Inbred		SHB2	rd385	Hybrid	7111	9649
SHB1	5253	Inbred		SHB1	rd078	Hybrid	768	6922		SHB2	9579	Inbred		SHB2	rd241	Hybrid	9579	9814
SHB1	5644	Inbred		SHB1	rd095	Hybrid	7255	7165		SHB2	7319	Inbred		SHB2	rd085	Hybrid	7319	108
SHB1	5726	Inbred		SHB1	rd106	Hybrid	7199	7127		SHB2	5874	Inbred		SHB2	rd208	Hybrid	5874	7373
SHB1	5890	Inbred		SHB1	rd107	Hybrid	7192	9559		SHB2	9130	Inbred		SHB2	rd485	Hybrid	9130	8376
SHB1	5893	Inbred		SHB1	rd115	Hybrid	7025	7092		SHB2	5644	Inbred		SHB2	rd193	Hybrid	5644	7276
SHB1	5907	Inbred		SHB1	rd116	Hybrid	7003	763		SHB2	10015	Inbred		SHB2	rd545	Hybrid	10015	10011
SHB1	5950	Inbred		SHB1	rd118	Hybrid	7031	7092		SHB2	9914	Inbred		SHB2	rd337	Hybrid	9914	9640
SHB1	6023	Inbred		SHB1	rd119	Hybrid	7062	7127		SHB2	5907	Inbred		SHB2	rd205	Hybrid	5907	7177
SHB1	6085	Inbred		SHB1	rd130	Hybrid	9523	6987		SHB2	9565	Inbred		SHB2	rd244	Hybrid	9565	7207
SHB1	6188	Inbred		SHB1	rd132	Hybrid	9521	6958		SHB2	7192	Inbred		SHB2	rd107	Hybrid	7192	9559
SHB1	6243	Inbred		SHB1	rd140	Hybrid	7186	9766		SHB2	9928	Inbred		SHB2	rd187	Hybrid	9928	7202
SHB1	6244	Inbred		SHB1	rd142	Hybrid	9391	6243		SHB2	6131	Inbred		SHB2	SH170	Hybrid	6131	9409
SHB1	6390	Inbred		SHB1	rd147	Hybrid	7273	5253		SHB2	6104	Inbred		SHB2	SH16	Hybrid	6104	6209
SHB1	6424	Inbred		SHB1	rd161	Hybrid	8247	7058		SHB2	6126	Inbred		SHB2	SH172	Hybrid	6126	6113
SHB1	6445	Inbred		SHB1	rd171	Hybrid	9776	6023		SHB2	9770	Inbred		SHB2	SH108	Hybrid	9770	6911
SHB1	6903	Inbred		SHB1	rd172	Hybrid	9553	1066		SHB2	9757	Inbred		SHB2	SH163	Hybrid	9757	7203
SHB1	6915	Inbred		SHB1	rd181	Hybrid	7372	7320		SHB2	9455	Inbred		SHB2	SH86	Hybrid	9455	9725
SHB1	6918	Inbred		SHB1	rd187	Hybrid	9908	7202		SHB2	8334	Inbred		SHB2	SH73	Hybrid	8334	6967
SHB1	6922	Inbred		SHB1	rd191	Hybrid	5151	9520		SHB2	7404	Inbred		SHB2	SH67	Hybrid	7404	9699
SHB1	6929	Inbred		SHB1	rd193	Hybrid	5644	7276		SHB2	428	Inbred		SHB2	SH3	Hybrid	428	6150
SHB1	6958	Inbred		SHB1	rd196	Hybrid	6390	6188		SHB2	6940	Inbred		SHB2	SH46	Hybrid	6940	9336
SHB1	6961	Inbred		SHB1	rd197	Hybrid	7346	9983		SHB2	88	Inbred		SHB2	SH142	Hybrid	88	9796
SHB1	6974	Inbred		SHB1	rd199	Hybrid	159	6975		SHB2	6108	Inbred		SHB2	SH158	Hybrid	6108	7013
SHB1	6975	Inbred		SHB1	rd203	Hybrid	5984	7396		SHB2	7320	Inbred
SHB1	6987	Inbred		SHB1	rd205	Hybrid	5907	7177		SHB2	6958	Inbred
SHB1	7003	Inbred		SHB1	rd206	Hybrid	5890	9560		SHB2	7058	Inbred
SHB1	7025	Inbred		SHB1	rd207	Hybrid	5893	6918		SHB2	6918	Inbred
SHB1	7031	Inbred		SHB1	rd208	Hybrid	5874	7373		SHB2	5950	Inbred
SHB1	7036	Inbred		SHB1	rd210	Hybrid	88	9534		SHB2	6188	Inbred
SHB1	7058	Inbred		SHB1	rd216	Hybrid	9745	9774		SHB2	6975	Inbred
SHB1	7062	Inbred		SHB1	rd218	Hybrid	9744	6088		SHB2	9560	Inbred
SHB1	7063	Inbred		SHB1	rd226	Hybrid	7158	5950		SHB2	9649	Inbred
SHB1	7092	Inbred		SHB1	rd230	Hybrid	9775	6903		SHB2	9814	Inbred
SHB1	7111	Inbred		SHB1	rd231	Hybrid	9779	8256		SHB2	108	Inbred
SHB1	7127	Inbred		SHB1	rd244	Hybrid	9565	7207		SHB2	7373	Inbred
SHB1	7158	Inbred		SHB1	rd248	Hybrid	9757	9728		SHB2	8376	Inbred
SHB1	7165	Inbred		SHB1	rd249	Hybrid	9577	9736		SHB2	7276	Inbred
SHB1	7177	Inbred		SHB1	rd255	Hybrid	9532	9453		SHB2	10011	Inbred
SHB1	7192	Inbred		SHB1	rd273	Hybrid	9665	9597		SHB2	9640	Inbred
SHB1	7199	Inbred		SHB1	rd279	Hybrid	9794	9386		SHB2	7177	Inbred
SHB1	7202	Inbred		SHB1	rd288	Hybrid	9769	9951		SHB2	7207	Inbred
SHB1	7207	Inbred		SHB1	rd307	Hybrid	6951	9510		SHB2	9559	Inbred
SHB1	7231	Inbred		SHB1	rd324	Hybrid	7287	9536		SHB2	7202	Inbred
SHB1	7236	Inbred		SHB1	rd327	Hybrid	9453	9768		SHB2	9409	Inbred
SHB1	7268	Inbred		SHB1	rd337	Hybrid	9917	9640		SHB2	6209	Inbred
SHB1	7273	Inbred		SHB1	rd344	Hybrid	6445	9704		SHB2	6113	Inbred
SHB1	7287	Inbred		SHB1	rd345	Hybrid	9798	9698		SHB2	6911	Inbred
SHB1	7314	Inbred		SHB1	rd374	Hybrid	6085	9758		SHB2	7203	Inbred
SHB1	7319	Inbred		SHB1	rd385	Hybrid	7111	9649		SHB2	9725	Inbred
SHB1	7320	Inbred		SHB1	rd386	Hybrid	7516	7111		SHB2	6967	Inbred
SHB1	7328	Inbred		SHB1	rd398	Hybrid	7106	9987		SHB2	9699	Inbred
SHB1	7333	Inbred		SHB1	rd400	Hybrid	8240	9535		SHB2	6150	Inbred
SHB1	7344	Inbred		SHB1	rd407	Hybrid	9706	6396		SHB2	9336	Inbred
SHB1	7372	Inbred		SHB1	rd411	Hybrid	6918	7344		SHB2	9796	Inbred
SHB1	7373	Inbred		SHB1	rd426	Hybrid	9582	9476		SHB2	7013	Inbred
SHB1	7396	Inbred		SHB1	rd428	Hybrid	10014	9815
SHB1	7413	Inbred		SHB1	rd430	Hybrid	9625	8422
SHB1	7520	Inbred		SHB1	rd431	Hybrid	9591	5726
SHB1	768	Inbred		SHB1	rd434	Hybrid	6424	9738
SHB1	772	Inbred		SHB1	rd437	Hybrid	6974	9584
SHB1	8247	Inbred		SHB1	rd445	Hybrid	9733	7231
SHB1	8256	Inbred		SHB1	rd451	Hybrid	9811	9602
SHB1	8357	Inbred		SHB1	rd455	Hybrid	7002	9800
SHB1	8366	Inbred		SHB1	rd456	Hybrid	6244	9804
SHB1	8376	Inbred		SHB1	rd466	Hybrid	9409	9721
SHB1	8422	Inbred		SHB1	rd471	Hybrid	7328	9699
SHB1	88	Inbred		SHB1	rd481	Hybrid	6915	10018
SHB1	9130	Inbred		SHB1	rd485	Hybrid	9130	8376
SHB1	9133	Inbred		SHB1	rd490	Hybrid	9619	9597
SHB1	9391	Inbred		SHB1	rd493	Hybrid	9442	9542
SHB1	9402	Inbred		SHB1	rd530	Hybrid	9133	9591
SHB1	9409	Inbred		SHB1	rd542	Hybrid	9979	9944
SHB1	9453	Inbred
SHB1	9510	Inbred
SHB1	9511	Inbred
SHB1	9521	Inbred
SHB1	9534	Inbred
SHB1	9535	Inbred
SHB1	9537	Inbred
SHB1	9559	Inbred
SHB1	9560	Inbred
SHB1	9565	Inbred
SHB1	9577	Inbred
SHB1	9584	Inbred
SHB1	9591	Inbred
SHB1	9597	Inbred
SHB1	9640	Inbred
SHB1	9649	Inbred
SHB1	9665	Inbred
SHB1	9669	Inbred
SHB1	9698	Inbred
SHB1	9699	Inbred
SHB1	9704	Inbred
SHB1	9721	Inbred
SHB1	9733	Inbred
SHB1	9736	Inbred
SHB1	9744	Inbred
SHB1	9745	Inbred
SHB1	9748	Inbred
SHB1	9768	Inbred
SHB1	9769	Inbred
SHB1	9775	Inbred
SHB1	9776	Inbred
SHB1	9793	Inbred
SHB1	9798	Inbred
SHB1	9804	Inbred
SHB1	9811	Inbred
SHB1	9814	Inbred
SHB1	9815	Inbred
SHB1	9910	Inbred
SHB1	9914	Inbred
SHB1	9928	Inbred
SHB1	9983	Inbred
SHB1	9986	Inbred
SHB1	9987	Inbred

### Sheet: Sheet2
Female_accID	Male_accID	Code	Source	Female_Updated	Male_Updated	Seeds
766	6987	rd010	Francois	766	6987	1
7424	7314	rd023	Francois	7424	7314	1
7333	7186	rd027	Francois	7333	7186	1
8366	6987	rd031	Francois	8366	6987	1
6958	6961	rd032	Francois	6958	6961	1
7520	8357	rd041	Francois	7520	8357	1
6929	7268	rd042	Francois	6929	7268	1
6903	7413	rd047	Francois	6903	7413	1
9929	9579	rd060	Francois	9925	9579	1
9960	9965	rd066	Francois	9960	9965	0
7036	7346	rd068	Francois	7036	7346	1
6984	7236	rd077	Francois	6984	7236	1
768	6922	rd078	Francois	768	6922	1
7319	108	rd085	Francois	7319	108	1
772	7347	rd094	Francois	772	7347	1
7255	7165	rd095	Francois	7255	7165	1
7199	7127	rd106	Francois	7199	7127	1
7192	9559	rd107	Francois	7192	9559	1
7025	7092	rd115	Francois	7025	7092	1
7003	763	rd116	Francois	7003	763	1
7031	7092	rd118	Francois	7031	7092	1
7062	7127	rd119	Francois	7062	7127	1
9523	6987	rd130	Francois	9523	6987	1
9521	6958	rd132	Francois	9521	6958	1
7063	9766	rd140	Francois	7186	9766	1
9391	6243	rd142	Francois	9391	6243	1
7273	5253	rd147	Francois	7273	5253	1
8247	7058	rd161	Francois	8247	7058	1
9776	6023	rd171	Francois	9776	6023	1
9553	1066	rd172	Francois	9553	1066	1
7372	7320	rd181	Francois	7372	7320	1
9928	7202	rd187	Francois	9908	7202	1
5151	9520	rd191	Francois	5151	9520	1
5644	7276	rd193	Francois	5644	7276	1
6390	6188	rd196	Francois	6390	6188	1
7346	9983	rd197	Francois	7346	9983	1
159	6975	rd199	Francois	159	6975	1
5984	7396	rd203	Francois	5984	7396	1
5907	7177	rd205	Francois	5907	7177	1
5890	9560	rd206	Francois	5890	9560	1
5893	6918	rd207	Francois	5893	6918	1
5874	7373	rd208	Francois	5874	7373	1
88	9534	rd210	Francois	88	9534	1
9745	9774	rd216	Francois	9745	9774	1
9744	6088	rd218	Francois	9744	6088	1
7158	5950	rd226	Francois	7158	5950	1
9793	9537	rd227	Francois	9793	9537	1
9775	6903	rd230	Francois	9775	6903	1
9779	8256	rd231	Francois	9779	8256	1
9511	9537	rd238	Francois	9511	9537	1
9579	9814	rd241	Francois	9579	9814	1
9565	7207	rd244	Francois	9565	7207	1
9549	9591	rd245	Francois	9549	9591	1
9757	9728	rd248	Francois	9757	9728	1
9577	9736	rd249	Francois	9577	9736	1
9532	9453	rd255	Francois	9532	9453	1
9643	5768	rd259	Francois	9643	5768	0
9665	9597	rd273	Francois	9665	9597	1
9794	9386	rd279	Francois	9794	9386	1
9769	9951	rd288	Francois	9769	9951	1
6951	9510	rd307	Francois	6951	9510	1
6911	9639	rd317	Francois	6911	9639	1
7287	9536	rd324	Francois	7287	9536	1
9453	9768	rd327	Francois	9453	9768	1
9914	9640	rd337	Francois	9917	9640	1
6445	9704	rd344	Francois	6445	9704	1
9798	9698	rd345	Francois	9798	9698	1
6073	9910	rd362	Francois	6073	9503	1
6085	9758	rd374	Francois	6085	9758	1
7111	9649	rd385	Francois	7111	9649	1
7516	7111	rd386	Francois	7516	7111	1
9815	9548	rd397	Francois	9815	9548	0
7106	9987	rd398	Francois	7106	9987	1
8240	9535	rd400	Francois	8240	9535	1
9706	6396	rd407	Francois	9706	6396	1
6918	7344	rd411	Francois	6918	7344	1
9986	9669	rd412	Francois	9986	9669	1
9402	9748	rd418	Francois	9402	9748	1
6195	9712	rd419	Francois	6195	9712	1
9582	9476	rd426	Francois	9582	9476	1
10014	9815	rd428	Francois	10014	9815	1
9625	8422	rd430	Francois	9625	8422	1
9591	5726	rd431	Francois	9591	5726	1
6424	9739	rd434	Francois	6424	9738	1
6974	9584	rd437	Francois	6974	9584	1
9518	6184	rd439	Francois	9518	6184	0
9733	7231	rd445	Francois	9733	7231	1
9811	9602	rd451	Francois	9811	9602	1
7002	9800	rd455	Francois	7002	9800	1
6244	9804	rd456	Francois	6244	9804	1
9409	9721	rd466	Francois	9409	9721	1
7328	9699	rd471	Francois	7328	9699	1
9476	9562	rd475	Francois	9476	9562	1
6915	10018	rd481	Francois	6915	10018	1
9130	8376	rd485	Francois	9130	8376	1
9619	9597	rd490	Francois	9619	9597	1
9442	9542	rd493	Francois	9442	9542	1
9133	9591	rd530	Francois	9133	9591	1
9979	9944	rd542	Francois	9979	9944	1
10015	10011	rd545	Francois	10015	10011	1
10002	9975	rd548	Francois	10002	9975	1
