## Supplementary material for "Pervasive Under-Dominance in Gene Expression Underlying Emergent Growth Trajectories in *Arabidopsis thaliana* Hybrids": Data S2

GeneID	ClusterMembership
AT1G01190	1
AT1G01340	3
AT1G01490	5
AT1G01680	3
AT1G02060	12
AT1G02110	9
AT1G02170	2
AT1G02230	3
AT1G02520	1
AT1G02630	10
AT1G02920	3
AT1G02930	3
AT1G03060	13
AT1G03100	12
AT1G03360	8
AT1G03380	13
AT1G03545	12
AT1G03590	11
AT1G03750	11
AT1G03830	13
AT1G03910	11
AT1G03960	12
AT1G04210	13
AT1G04730	8
AT1G05150	11
AT1G05570	2
AT1G05630	2
AT1G05675	3
AT1G05750	12
AT1G06149	13
AT1G06220	9
AT1G06230	13
AT1G06710	12
AT1G06720	8
AT1G07135	3
AT1G07200	12
AT1G07260	10
AT1G07310	11
AT1G07360	13
AT1G07400	7
AT1G07510	11
AT1G07930	9
AT1G07940	9
AT1G07990	11
AT1G08000	13
AT1G08060	13
AT1G08070	12
AT1G08220	8
AT1G08300	12
AT1G08410	8
AT1G08450	3
AT1G08470	6
AT1G08520	9
AT1G08590	10
AT1G08592	12
AT1G08610	8
AT1G08630	7
AT1G08680	13
AT1G08700	11
AT1G08800	4
AT1G09310	6
AT1G09415	5
AT1G09460	10
AT1G09770	11
AT1G09932	3
AT1G10050	2
AT1G10095	12
AT1G10130	2
AT1G10170	13
AT1G10270	9
AT1G10320	5
AT1G10340	3
AT1G10370	6
AT1G10390	13
AT1G10500	6
AT1G10520	12
AT1G10522	8
AT1G10530	1
AT1G10600	12
AT1G10890	5
AT1G11060	13
AT1G11080	10
AT1G11185	1
AT1G11290	9
AT1G11300	2
AT1G11350	2
AT1G11420	12
AT1G11600	9
AT1G11710	12
AT1G12000	9
AT1G12650	7
AT1G12970	12
AT1G13020	5
AT1G13150	7
AT1G13340	4
AT1G13350	11
AT1G13480	1
AT1G13730	8
AT1G14010	6
AT1G14260	7
AT1G14440	9
AT1G14460	13
AT1G14470	12
AT1G14530	6
AT1G14610	13
AT1G14650	11
AT1G14760	10
AT1G14850	13
AT1G14900	10
AT1G15010	4
AT1G15110	10
AT1G15130	11
AT1G15165	12
AT1G15200	5
AT1G15290	13
AT1G15340	5
AT1G15420	8
AT1G15440	8
AT1G15490	11
AT1G15510	8
AT1G15520	4
AT1G15670	4
AT1G15830	5
AT1G16130	2
AT1G16330	9
AT1G16470	6
AT1G16570	12
AT1G16710	13
AT1G17040	12
AT1G17450	13
AT1G17690	8
AT1G17820	12
AT1G18330	10
AT1G18460	13
AT1G18480	10
AT1G18485	9
AT1G18610	12
AT1G18730	6
AT1G19100	13
AT1G19220	13
AT1G19290	12
AT1G19370	10
AT1G19520	9
AT1G19610	4
AT1G19720	13
AT1G19730	6
AT1G19860	13
AT1G20070	12
AT1G20120	7
AT1G20350	4
AT1G20640	13
AT1G20720	9
AT1G20920	11
AT1G20960	13
AT1G21100	4
AT1G21110	3
AT1G21170	13
AT1G21580	13
AT1G21600	9
AT1G21630	13
AT1G21740	9
AT1G22330	10
AT1G22520	6
AT1G22530	10
AT1G22570	10
AT1G22770	13
AT1G22960	12
AT1G23000	10
AT1G23280	8
AT1G23400	9
AT1G23730	10
AT1G23860	11
AT1G23870	10
AT1G24090	8
AT1G24290	13
AT1G24300	13
AT1G24460	13
AT1G24706	13
AT1G24764	11
AT1G25350	13
AT1G25390	2
AT1G25500	4
AT1G26110	13
AT1G26330	9
AT1G26380	4
AT1G26550	6
AT1G26930	4
AT1G27100	2
AT1G27170	12
AT1G27430	11
AT1G27470	8
AT1G27500	11
AT1G27590	12
AT1G27595	13
AT1G27730	3
AT1G27750	13
AT1G27770	2
AT1G27880	9
AT1G28060	11
AT1G28130	10
AT1G28290	10
AT1G28310	12
AT1G28330	10
AT1G28380	2
AT1G28440	11
AT1G28540	6
AT1G28815	7
AT1G29040	6
AT1G29280	1
AT1G29630	12
AT1G29940	8
AT1G30240	8
AT1G30330	13
AT1G30360	13
AT1G30410	2
AT1G30490	13
AT1G30570	11
AT1G30600	13
AT1G30610	9
AT1G30810	12
AT1G30870	1
AT1G30900	3
AT1G31040	10
AT1G31340	6
AT1G31430	7
AT1G31485	7
AT1G31650	13
AT1G31770	10
AT1G31780	11
AT1G31970	8
AT1G32070	6
AT1G32120	13
AT1G32470	6
AT1G32490	13
AT1G32760	10
AT1G32810	11
AT1G32940	4
AT1G33050	12
AT1G33360	11
AT1G33680	11
AT1G34300	2
AT1G35220	13
AT1G35910	4
AT1G36622	4
AT1G42550	11
AT1G44900	9
AT1G44910	5
AT1G45332	8
AT1G47655	10
AT1G47870	12
AT1G48090	13
AT1G48120	9
AT1G48210	2
AT1G48360	12
AT1G48920	8
AT1G48960	6
AT1G49040	13
AT1G49210	10
AT1G49300	6
AT1G49320	10
AT1G49340	13
AT1G49490	9
AT1G49760	9
AT1G49840	10
AT1G50030	13
AT1G50060	1
AT1G50200	13
AT1G50240	9
AT1G50260	12
AT1G50500	13
AT1G50920	8
AT1G51420	1
AT1G51540	7
AT1G51680	13
AT1G51745	13
AT1G51890	4
AT1G52150	13
AT1G52160	8
AT1G52360	11
AT1G52500	7
AT1G52780	2
AT1G53080	7
AT1G53190	13
AT1G53230	11
AT1G53250	7
AT1G53645	8
AT1G53680	7
AT1G53720	5
AT1G53800	8
AT1G53860	12
AT1G54140	10
AT1G54510	10
AT1G54710	13
AT1G54890	1
AT1G55040	8
AT1G55260	6
AT1G55325	13
AT1G55350	13
AT1G55540	13
AT1G55820	10
AT1G55860	13
AT1G55900	8
AT1G55930	7
AT1G55970	12
AT1G56070	9
AT1G56110	8
AT1G56140	10
AT1G56145	10
AT1G56560	12
AT1G56580	6
AT1G58200	12
AT1G58220	13
AT1G58340	10
AT1G58470	7
AT1G59760	8
AT1G59870	2
AT1G59890	13
AT1G60200	11
AT1G60390	10
AT1G60640	5
AT1G60650	5
AT1G60800	13
AT1G60900	11
AT1G60930	12
AT1G61040	11
AT1G61360	4
AT1G61420	3
AT1G61460	12
AT1G61580	8
AT1G61600	12
AT1G61640	2
AT1G61780	6
AT1G62240	7
AT1G62300	4
AT1G62360	10
AT1G62390	9
AT1G62720	7
AT1G62830	13
AT1G62970	13
AT1G63300	11
AT1G63490	12
AT1G63640	13
AT1G63680	9
AT1G63690	11
AT1G63710	6
AT1G63740	2
AT1G64320	7
AT1G64330	5
AT1G64350	7
AT1G64430	13
AT1G64530	13
AT1G64590	1
AT1G64790	13
AT1G65070	12
AT1G65280	11
AT1G65440	11
AT1G65500	4
AT1G65680	1
AT1G65845	4
AT1G66340	2
AT1G66410	6
AT1G66700	4
AT1G66840	7
AT1G66890	6
AT1G67040	12
AT1G67120	8
AT1G67230	11
AT1G67320	8
AT1G67325	11
AT1G67420	12
AT1G67530	13
AT1G67580	11
AT1G67590	5
AT1G67630	9
AT1G67960	12
AT1G68160	7
AT1G68180	7
AT1G68290	4
AT1G68480	10
AT1G68720	11
AT1G68795	7
AT1G68850	1
AT1G68890	13
AT1G68990	8
AT1G69040	7
AT1G69050	7
AT1G69070	8
AT1G69430	7
AT1G69440	12
AT1G70300	10
AT1G70530	2
AT1G70620	11
AT1G70690	4
AT1G70850	1
AT1G71010	13
AT1G71210	13
AT1G71720	9
AT1G71850	8
AT1G72040	8
AT1G72050	8
AT1G72060	3
AT1G72270	7
AT1G72300	13
AT1G72330	12
AT1G72390	13
AT1G72540	4
AT1G72560	13
AT1G72630	6
AT1G72820	12
AT1G73080	13
AT1G73100	13
AT1G73310	7
AT1G73710	13
AT1G73790	6
AT1G73910	7
AT1G73960	13
AT1G74170	12
AT1G74250	5
AT1G74260	9
AT1G74720	11
AT1G74790	10
AT1G74850	9
AT1G75040	3
AT1G75150	9
AT1G75190	5
AT1G75820	11
AT1G76010	5
AT1G76350	12
AT1G76600	4
AT1G76690	6
AT1G76780	5
AT1G76878	12
AT1G76930	10
AT1G76950	13
AT1G76970	2
AT1G77030	8
AT1G77145	1
AT1G77300	13
AT1G77460	13
AT1G77470	8
AT1G77510	10
AT1G77640	10
AT1G77710	6
AT1G77720	9
AT1G77760	11
AT1G77800	13
AT1G78080	12
AT1G78260	10
AT1G78340	1
AT1G78600	10
AT1G78810	12
AT1G78930	8
AT1G79090	13
AT1G79470	8
AT1G79560	9
AT1G79700	10
AT1G79730	13
AT1G79740	13
AT1G79830	11
AT1G79880	7
AT1G79930	9
AT1G79940	11
AT1G80050	6
AT1G80070	13
AT1G80110	4
AT1G80270	8
AT1G80370	10
AT1G80790	5
AT1G80810	11
AT1G80830	10
AT1G80840	3
AT1G80870	5
AT2G01100	5
AT2G01340	7
AT2G01480	13
AT2G01600	13
AT2G01820	13
AT2G01830	9
AT2G01950	10
AT2G02120	1
AT2G02150	8
AT2G02160	5
AT2G02930	4
AT2G03010	7
AT2G03090	12
AT2G03150	11
AT2G03380	12
AT2G04235	13
AT2G04515	3
AT2G05310	6
AT2G05510	1
AT2G05620	6
AT2G05755	12
AT2G06040	10
AT2G06210	11
AT2G06990	13
AT2G07170	9
AT2G07690	9
AT2G11910	5
AT2G13370	13
AT2G13810	3
AT2G14255	12
AT2G14890	9
AT2G15300	12
AT2G15430	10
AT2G15630	7
AT2G15690	8
AT2G15880	10
AT2G16090	12
AT2G16440	9
AT2G16485	13
AT2G16500	11
AT2G16640	13
AT2G16780	9
AT2G17140	12
AT2G17380	6
AT2G17670	8
AT2G17730	4
AT2G17790	2
AT2G18220	8
AT2G18280	12
AT2G18330	8
AT2G18690	4
AT2G18760	11
AT2G18900	8
AT2G18917	11
AT2G18980	1
AT2G19120	9
AT2G19390	13
AT2G19640	12
AT2G19790	6
AT2G19800	1
AT2G20142	3
AT2G20290	13
AT2G20300	13
AT2G20320	13
AT2G20330	11
AT2G20362	7
AT2G20370	2
AT2G20780	2
AT2G20850	13
AT2G21045	1
AT2G21060	5
AT2G21090	8
AT2G21440	8
AT2G21630	13
AT2G21790	9
AT2G21840	12
AT2G22070	12
AT2G22360	7
AT2G22530	13
AT2G22650	7
AT2G22680	10
AT2G22795	5
AT2G23170	10
AT2G23290	10
AT2G23350	9
AT2G23450	4
AT2G23520	11
AT2G24300	1
AT2G24850	3
AT2G24990	5
AT2G25050	13
AT2G25140	13
AT2G25625	6
AT2G25650	5
AT2G25660	13
AT2G25670	5
AT2G25730	13
AT2G25850	2
AT2G25930	10
AT2G25970	9
AT2G26270	12
AT2G26430	11
AT2G26470	12
AT2G26790	12
AT2G26910	13
AT2G27110	13
AT2G27210	11
AT2G27430	10
AT2G27470	5
AT2G27510	1
AT2G27810	13
AT2G27950	11
AT2G27960	6
AT2G27980	13
AT2G28070	12
AT2G28260	6
AT2G28380	13
AT2G28440	7
AT2G28780	1
AT2G28790	10
AT2G28810	12
AT2G28910	5
AT2G29190	13
AT2G29200	8
AT2G29210	11
AT2G29460	4
AT2G29580	10
AT2G29720	3
AT2G30160	10
AT2G30470	11
AT2G30500	10
AT2G30960	5
AT2G31060	8
AT2G31200	6
AT2G31400	9
AT2G31530	12
AT2G31660	13
AT2G31680	6
AT2G31710	6
AT2G31740	2
AT2G31830	7
AT2G31840	5
AT2G31945	4
AT2G31970	13
AT2G32010	12
AT2G32240	13
AT2G32300	1
AT2G32540	12
AT2G32680	3
AT2G32690	5
AT2G32900	13
AT2G33210	8
AT2G33410	11
AT2G33585	6
AT2G33700	4
AT2G33730	11
AT2G33760	7
AT2G33860	13
AT2G34060	7
AT2G34480	9
AT2G34670	12
AT2G34900	8
AT2G35000	1
AT2G35030	7
AT2G35140	10
AT2G35230	13
AT2G35370	6
AT2G35420	7
AT2G35710	1
AT2G35920	13
AT2G35980	4
AT2G36000	9
AT2G36080	10
AT2G36350	13
AT2G36380	10
AT2G36400	10
AT2G36420	5
AT2G36720	13
AT2G36910	13
AT2G36950	5
AT2G37035	11
AT2G37230	8
AT2G37590	12
AT2G37630	9
AT2G37960	9
AT2G38290	3
AT2G38310	10
AT2G38400	4
AT2G38440	13
AT2G38470	3
AT2G38540	6
AT2G39260	11
AT2G39310	10
AT2G39340	13
AT2G39410	4
AT2G39470	6
AT2G39480	13
AT2G40090	10
AT2G40470	10
AT2G40550	9
AT2G40700	8
AT2G40890	9
AT2G40950	2
AT2G41080	2
AT2G41520	13
AT2G41550	10
AT2G42270	13
AT2G42290	12
AT2G42310	6
AT2G42330	11
AT2G42600	13
AT2G42650	8
AT2G42780	6
AT2G42840	9
AT2G42960	12
AT2G43140	1
AT2G43150	11
AT2G43160	11
AT2G43410	13
AT2G43570	3
AT2G43620	3
AT2G43650	8
AT2G43680	13
AT2G43900	11
AT2G44150	12
AT2G44200	5
AT2G44360	6
AT2G44730	5
AT2G44970	13
AT2G45000	9
AT2G45030	8
AT2G45340	13
AT2G45460	12
AT2G45540	13
AT2G45590	5
AT2G45660	7
AT2G45700	13
AT2G45720	12
AT2G45850	10
AT2G45880	13
AT2G45950	7
AT2G45970	12
AT2G46040	12
AT2G46250	7
AT2G46340	13
AT2G46400	3
AT2G46520	13
AT2G46540	6
AT2G46560	13
AT2G46620	3
AT2G46750	10
AT2G47000	4
AT2G47200	7
AT2G47300	12
AT2G47350	12
AT2G47830	12
AT2G47850	13
AT2G47900	13
AT2G48010	11
AT2G48060	13
AT2G48110	13
AT2G48130	1
AT2G48160	13
AT3G01400	4
AT3G01570	7
AT3G01600	7
AT3G01610	11
AT3G01790	7
AT3G01950	11
AT3G02130	13
AT3G02260	13
AT3G02400	5
AT3G02490	12
AT3G02580	10
AT3G02760	9
AT3G02890	13
AT3G02930	12
AT3G03090	12
AT3G03110	13
AT3G03140	11
AT3G03300	12
AT3G03910	10
AT3G03920	8
AT3G04260	9
AT3G04580	2
AT3G04610	9
AT3G04680	13
AT3G04740	13
AT3G04810	13
AT3G04820	8
AT3G05040	13
AT3G05060	8
AT3G05210	12
AT3G05220	5
AT3G05340	12
AT3G05360	4
AT3G05380	13
AT3G05670	11
AT3G05680	13
AT3G05830	7
AT3G05970	2
AT3G05990	11
AT3G06010	11
AT3G06020	10
AT3G06190	10
AT3G06250	13
AT3G06290	13
AT3G06390	1
AT3G06480	13
AT3G06620	13
AT3G06690	7
AT3G06920	8
AT3G06980	9
AT3G07030	5
AT3G07050	8
AT3G07130	7
AT3G07215	7
AT3G07290	9
AT3G07520	2
AT3G07650	10
AT3G07740	12
AT3G07750	8
AT3G07770	8
AT3G07780	5
AT3G07810	13
AT3G08600	11
AT3G08670	11
AT3G08760	10
AT3G08850	13
AT3G09030	11
AT3G09070	9
AT3G09200	9
AT3G09360	7
AT3G09570	11
AT3G09630	9
AT3G09650	11
AT3G09670	13
AT3G09780	10
AT3G09880	13
AT3G09920	13
AT3G09940	4
AT3G09980	5
AT3G10000	7
AT3G10010	2
AT3G10140	7
AT3G10310	9
AT3G10340	10
AT3G10650	13
AT3G10690	9
AT3G10940	6
AT3G11000	2
AT3G11010	2
AT3G11940	9
AT3G12020	11
AT3G12270	8
AT3G12280	13
AT3G12400	11
AT3G12490	6
AT3G12590	13
AT3G12600	5
AT3G12670	8
AT3G12690	10
AT3G12700	10
AT3G12740	3
AT3G12860	8
AT3G12915	9
AT3G12950	11
AT3G12980	13
AT3G13100	4
AT3G13150	8
AT3G13190	7
AT3G13222	13
AT3G13224	11
AT3G13225	13
AT3G13277	12
AT3G13570	9
AT3G13700	7
AT3G13790	4
AT3G13860	8
AT3G13950	4
AT3G13960	10
AT3G14172	13
AT3G14240	13
AT3G14310	2
AT3G14390	8
AT3G14400	13
AT3G14570	12
AT3G14890	9
AT3G14900	5
AT3G14940	1
AT3G15000	9
AT3G15010	8
AT3G15095	5
AT3G15130	12
AT3G15450	10
AT3G15536	3
AT3G15620	12
AT3G15650	6
AT3G16090	12
AT3G16100	6
AT3G16150	1
AT3G16190	6
AT3G16260	13
AT3G16290	9
AT3G16310	8
AT3G16460	1
AT3G16810	8
AT3G16830	13
AT3G17465	8
AT3G17580	7
AT3G17740	11
AT3G17880	6
AT3G18035	13
AT3G18100	12
AT3G18130	8
AT3G18230	11
AT3G18290	12
AT3G18310	12
AT3G18370	2
AT3G18390	9
AT3G18524	9
AT3G19020	13
AT3G19050	13
AT3G19120	13
AT3G19190	13
AT3G19290	12
AT3G19510	12
AT3G19670	11
AT3G19840	9
AT3G19870	11
AT3G19960	13
AT3G20040	7
AT3G20490	12
AT3G20540	8
AT3G20550	5
AT3G20730	7
AT3G20780	12
AT3G20870	6
AT3G21060	12
AT3G21090	10
AT3G21220	2
AT3G21290	13
AT3G21460	7
AT3G21790	4
AT3G21810	2
AT3G22180	13
AT3G22310	8
AT3G22330	8
AT3G22400	12
AT3G22440	11
AT3G22600	4
AT3G22660	8
AT3G22690	12
AT3G22780	13
AT3G22845	6
AT3G22980	13
AT3G23020	8
AT3G23070	9
AT3G23090	6
AT3G23370	8
AT3G23450	5
AT3G23490	6
AT3G23590	13
AT3G23640	11
AT3G23740	12
AT3G23900	13
AT3G23940	8
AT3G24000	12
AT3G24080	5
AT3G24180	2
AT3G24315	6
AT3G24440	9
AT3G24490	5
AT3G24550	11
AT3G24740	12
AT3G24810	12
AT3G24820	6
AT3G24870	13
AT3G25190	10
AT3G25410	9
AT3G25580	6
AT3G25910	4
AT3G25930	1
AT3G26210	3
AT3G26400	5
AT3G26410	8
AT3G26520	10
AT3G26540	8
AT3G26550	10
AT3G26560	11
AT3G26570	13
AT3G26580	5
AT3G26830	4
AT3G26890	13
AT3G26932	12
AT3G27100	6
AT3G27260	13
AT3G27330	10
AT3G27670	13
AT3G27860	12
AT3G27920	7
AT3G28007	6
AT3G28510	1
AT3G28620	7
AT3G28720	9
AT3G28956	6
AT3G29075	5
AT3G29170	6
AT3G29250	4
AT3G29350	6
AT3G29390	13
AT3G29430	1
AT3G30180	7
AT3G30775	10
AT3G43590	9
AT3G44020	6
AT3G44350	3
AT3G45100	12
AT3G45420	12
AT3G45890	12
AT3G46000	6
AT3G46080	4
AT3G46460	6
AT3G46740	9
AT3G46790	9
AT3G47060	11
AT3G47120	5
AT3G47480	3
AT3G47590	6
AT3G47700	12
AT3G48050	13
AT3G48150	9
AT3G48250	8
AT3G48360	10
AT3G48710	7
AT3G48820	12
AT3G48870	9
AT3G48980	12
AT3G49010	9
AT3G49080	8
AT3G49170	8
AT3G49240	8
AT3G49410	8
AT3G49430	9
AT3G49601	5
AT3G49725	7
AT3G49845	1
AT3G49880	11
AT3G49890	7
AT3G49960	1
AT3G50370	13
AT3G50670	5
AT3G50685	6
AT3G50690	5
AT3G50770	3
AT3G50930	3
AT3G51120	13
AT3G51290	9
AT3G51325	7
AT3G51330	3
AT3G51640	13
AT3G51920	6
AT3G52170	8
AT3G52450	10
AT3G52480	10
AT3G53360	12
AT3G53480	1
AT3G53668	2
AT3G53700	9
AT3G53960	12
AT3G54010	2
AT3G54150	3
AT3G54220	13
AT3G54350	13
AT3G54540	11
AT3G54610	12
AT3G54650	9
AT3G54670	13
AT3G54760	13
AT3G54900	6
AT3G55060	9
AT3G55560	10
AT3G55646	7
AT3G56150	9
AT3G56230	7
AT3G56370	13
AT3G56410	2
AT3G56640	13
AT3G56720	5
AT3G56850	13
AT3G56870	10
AT3G56960	12
AT3G57060	9
AT3G57150	5
AT3G57260	3
AT3G57430	9
AT3G57660	8
AT3G57910	5
AT3G57920	7
AT3G57940	8
AT3G58510	9
AT3G58570	10
AT3G58620	10
AT3G58660	5
AT3G58770	10
AT3G59420	13
AT3G60110	4
AT3G60240	13
AT3G60310	13
AT3G60320	11
AT3G60380	13
AT3G60390	10
AT3G60400	12
AT3G60630	13
AT3G60850	11
AT3G61150	13
AT3G61170	12
AT3G61415	12
AT3G61550	7
AT3G61620	7
AT3G61670	13
AT3G61780	9
AT3G61900	6
AT3G62660	10
AT3G62950	10
AT3G62960	10
AT3G62980	13
AT3G63010	4
AT3G63070	13
AT3G63240	11
AT3G63380	4
AT3G63400	8
AT3G63440	12
AT3G63500	11
AT3G66652	8
AT4G00450	13
AT4G00700	4
AT4G00730	11
AT4G00760	13
AT4G00990	13
AT4G01037	8
AT4G01720	10
AT4G01750	3
AT4G01800	13
AT4G01900	6
AT4G02230	5
AT4G02400	8
AT4G02450	5
AT4G02510	9
AT4G02520	3
AT4G02780	12
AT4G02930	8
AT4G03090	9
AT4G03120	10
AT4G03320	4
AT4G03430	11
AT4G03550	13
AT4G04370	12
AT4G04885	13
AT4G04940	8
AT4G04970	13
AT4G05410	8
AT4G06634	5
AT4G08310	5
AT4G08350	11
AT4G08510	12
AT4G08580	5
AT4G08685	6
AT4G09630	11
AT4G10070	13
AT4G10140	6
AT4G10500	3
AT4G10550	1
AT4G10600	7
AT4G10630	7
AT4G10710	11
AT4G10840	11
AT4G10930	13
AT4G11010	6
AT4G11110	13
AT4G11160	11
AT4G11380	13
AT4G11420	9
AT4G11850	2
AT4G11890	3
AT4G12020	12
AT4G12240	5
AT4G12740	7
AT4G12750	8
AT4G12770	11
AT4G12780	11
AT4G12970	6
AT4G13340	10
AT4G13420	1
AT4G13510	2
AT4G13750	8
AT4G13970	13
AT4G14020	6
AT4G14465	10
AT4G14510	9
AT4G14723	10
AT4G14770	10
AT4G14920	13
AT4G15030	5
AT4G15180	13
AT4G15550	12
AT4G15570	8
AT4G15680	8
AT4G15820	12
AT4G15890	9
AT4G16070	11
AT4G16340	13
AT4G16530	5
AT4G16566	6
AT4G16630	8
AT4G16790	12
AT4G16835	12
AT4G17060	11
AT4G17140	13
AT4G17230	2
AT4G17245	10
AT4G17390	9
AT4G17410	13
AT4G17420	6
AT4G17520	5
AT4G18205	2
AT4G18430	4
AT4G18490	12
AT4G18640	12
AT4G18670	13
AT4G18880	3
AT4G19003	6
AT4G20020	8
AT4G20090	12
AT4G20340	7
AT4G20400	13
AT4G20440	9
AT4G20910	12
AT4G21300	12
AT4G21390	3
AT4G21530	9
AT4G21660	5
AT4G21670	13
AT4G21750	11
AT4G21840	3
AT4G21850	1
AT4G21890	12
AT4G22120	10
AT4G22250	7
AT4G22485	10
AT4G22505	10
AT4G22540	10
AT4G23050	12
AT4G23150	3
AT4G23440	11
AT4G23496	6
AT4G23540	8
AT4G23750	12
AT4G23810	3
AT4G24020	13
AT4G24120	10
AT4G24180	10
AT4G24190	11
AT4G24270	8
AT4G24280	9
AT4G24310	1
AT4G24380	6
AT4G24560	13
AT4G24790	13
AT4G24900	7
AT4G25290	12
AT4G25350	2
AT4G25390	4
AT4G25515	2
AT4G25610	12
AT4G25620	10
AT4G25630	8
AT4G25730	8
AT4G25790	1
AT4G26110	8
AT4G26190	10
AT4G26520	7
AT4G26540	11
AT4G26600	8
AT4G26630	5
AT4G26680	12
AT4G27010	8
AT4G27240	7
AT4G27260	10
AT4G27460	7
AT4G27500	4
AT4G27620	9
AT4G27970	10
AT4G28010	12
AT4G28080	13
AT4G28180	10
AT4G28450	8
AT4G28652	7
AT4G28690	12
AT4G28990	9
AT4G29060	9
AT4G29140	10
AT4G29150	7
AT4G29735	6
AT4G29900	2
AT4G29940	11
AT4G30100	13
AT4G30130	12
AT4G30150	8
AT4G30190	1
AT4G30230	12
AT4G30610	10
AT4G30790	13
AT4G30825	9
AT4G30850	1
AT4G30860	7
AT4G30870	12
AT4G30935	12
AT4G30996	6
AT4G31160	13
AT4G31200	13
AT4G31430	13
AT4G31440	11
AT4G31620	10
AT4G31850	9
AT4G31880	13
AT4G31910	1
AT4G32010	13
AT4G32190	9
AT4G32360	7
AT4G32420	9
AT4G32450	12
AT4G32610	5
AT4G32700	13
AT4G32710	13
AT4G32760	11
AT4G32780	7
AT4G32820	13
AT4G32880	13
AT4G32910	13
AT4G32930	6
AT4G33040	6
AT4G33080	11
AT4G33090	13
AT4G33160	10
AT4G33430	13
AT4G33530	11
AT4G33740	5
AT4G33810	7
AT4G34060	12
AT4G34190	6
AT4G34200	10
AT4G34250	10
AT4G34830	9
AT4G34890	11
AT4G34950	10
AT4G35050	9
AT4G35160	1
AT4G35180	3
AT4G35270	12
AT4G35380	1
AT4G35420	7
AT4G35440	9
AT4G35510	11
AT4G35800	13
AT4G35890	13
AT4G35910	12
AT4G36020	5
AT4G36040	10
AT4G36390	9
AT4G36520	11
AT4G36570	7
AT4G36650	13
AT4G36690	5
AT4G36980	12
AT4G37080	12
AT4G37120	12
AT4G37380	12
AT4G37610	10
AT4G37640	2
AT4G37650	11
AT4G37820	5
AT4G37910	8
AT4G38070	9
AT4G38120	13
AT4G38150	8
AT4G38180	13
AT4G38200	13
AT4G38230	12
AT4G38440	13
AT4G38500	11
AT4G38560	3
AT4G38660	9
AT4G38670	12
AT4G38680	9
AT4G38770	11
AT4G39030	3
AT4G39050	13
AT4G39160	8
AT4G39230	10
AT4G39400	13
AT4G39530	8
AT4G39560	12
AT4G39580	4
AT4G39680	13
AT4G39960	9
AT5G01030	12
AT5G01040	1
AT5G01210	10
AT5G01510	7
AT5G01660	10
AT5G01720	10
AT5G01830	10
AT5G01850	2
AT5G01890	11
AT5G01920	13
AT5G02010	10
AT5G02120	6
AT5G02490	4
AT5G02500	11
AT5G02570	7
AT5G02810	13
AT5G02820	9
AT5G02850	13
AT5G02870	9
AT5G03280	11
AT5G03520	6
AT5G03555	13
AT5G04040	13
AT5G04050	11
AT5G04060	12
AT5G04240	13
AT5G04290	11
AT5G04490	7
AT5G04600	8
AT5G04810	9
AT5G04820	7
AT5G05100	10
AT5G05180	7
AT5G05190	2
AT5G05210	5
AT5G05310	12
AT5G05320	4
AT5G05340	4
AT5G05500	1
AT5G05730	4
AT5G06100	12
AT5G06210	7
AT5G06550	8
AT5G06730	4
AT5G06810	12
AT5G06820	12
AT5G06940	10
AT5G07130	2
AT5G07740	13
AT5G07770	2
AT5G07842	7
AT5G07870	12
AT5G07960	6
AT5G08020	9
AT5G08050	6
AT5G08150	7
AT5G08180	8
AT5G08310	8
AT5G08390	13
AT5G08450	11
AT5G08470	13
AT5G08630	11
AT5G09220	10
AT5G09290	3
AT5G09330	13
AT5G09350	13
AT5G09840	8
AT5G09880	5
AT5G09960	6
AT5G10060	13
AT5G10200	11
AT5G10290	2
AT5G10380	3
AT5G10625	4
AT5G10760	3
AT5G10770	10
AT5G10810	6
AT5G10990	7
AT5G11010	12
AT5G11040	13
AT5G11430	13
AT5G11550	11
AT5G11620	7
AT5G11670	2
AT5G11700	13
AT5G12120	11
AT5G12220	8
AT5G12330	10
AT5G12400	13
AT5G12430	13
AT5G13090	6
AT5G13340	5
AT5G13480	13
AT5G13530	11
AT5G13570	11
AT5G13680	13
AT5G13790	7
AT5G13870	1
AT5G13910	1
AT5G14050	8
AT5G14105	6
AT5G14130	1
AT5G14230	11
AT5G14270	11
AT5G14350	7
AT5G14370	5
AT5G14420	13
AT5G14440	5
AT5G14580	8
AT5G14650	1
AT5G14770	8
AT5G14800	10
AT5G15340	7
AT5G15510	9
AT5G15550	8
AT5G15570	10
AT5G15700	8
AT5G15870	2
AT5G15900	6
AT5G15948	7
AT5G16080	10
AT5G16180	11
AT5G16210	13
AT5G16220	10
AT5G16270	13
AT5G16300	13
AT5G16750	8
AT5G16890	12
AT5G16930	8
AT5G17440	7
AT5G17510	12
AT5G17550	6
AT5G17760	4
AT5G17980	10
AT5G18140	13
AT5G18240	12
AT5G18470	3
AT5G18570	9
AT5G18860	13
AT5G19221	7
AT5G19310	9
AT5G19570	7
AT5G19620	9
AT5G19900	5
AT5G20300	13
AT5G20360	12
AT5G20600	9
AT5G20960	4
AT5G21160	13
AT5G21222	13
AT5G21430	6
AT5G22010	13
AT5G22040	12
AT5G22110	8
AT5G22320	8
AT5G22380	3
AT5G22640	9
AT5G22760	13
AT5G22780	13
AT5G23080	11
AT5G23110	13
AT5G23300	8
AT5G23340	10
AT5G23360	7
AT5G23430	13
AT5G23520	2
AT5G23570	5
AT5G23610	13
AT5G23680	5
AT5G23730	7
AT5G23880	9
AT5G23900	8
AT5G23980	1
AT5G24060	9
AT5G24110	3
AT5G24165	6
AT5G24260	11
AT5G24330	7
AT5G24350	13
AT5G24470	4
AT5G24620	13
AT5G24710	13
AT5G24740	13
AT5G25060	11
AT5G25260	3
AT5G25270	13
AT5G25380	7
AT5G25520	13
AT5G25790	12
AT5G25820	4
AT5G26340	4
AT5G26690	3
AT5G26760	11
AT5G26920	3
AT5G27120	8
AT5G27330	9
AT5G27420	3
AT5G27550	9
AT5G27620	12
AT5G27650	13
AT5G27680	7
AT5G27970	13
AT5G28040	11
AT5G28050	6
AT5G28290	13
AT5G28320	12
AT5G28390	12
AT5G28540	5
AT5G28640	10
AT5G28740	11
AT5G28919	1
AT5G35160	11
AT5G35170	12
AT5G35735	3
AT5G35910	9
AT5G35940	1
AT5G36790	6
AT5G36940	12
AT5G37190	11
AT5G37370	5
AT5G37380	12
AT5G38150	5
AT5G38690	12
AT5G38720	5
AT5G38840	11
AT5G38895	6
AT5G38910	1
AT5G38940	10
AT5G39350	8
AT5G39580	1
AT5G39670	3
AT5G39960	8
AT5G39980	9
AT5G40140	12
AT5G40250	12
AT5G40340	11
AT5G40480	8
AT5G40490	9
AT5G40520	12
AT5G40780	3
AT5G40820	13
AT5G40870	13
AT5G41020	5
AT5G41040	10
AT5G41190	9
AT5G41210	6
AT5G41330	13
AT5G41600	6
AT5G42020	5
AT5G42040	7
AT5G42150	8
AT5G42380	3
AT5G42390	13
AT5G42540	13
AT5G42620	13
AT5G42820	5
AT5G42940	13
AT5G43020	10
AT5G43100	2
AT5G43310	13
AT5G43520	1
AT5G43990	12
AT5G44110	6
AT5G44180	11
AT5G44480	10
AT5G44610	1
AT5G44635	8
AT5G44910	7
AT5G44920	1
AT5G44930	7
AT5G45250	2
AT5G45430	7
AT5G45900	2
AT5G46070	13
AT5G46100	12
AT5G46450	2
AT5G46470	2
AT5G46730	5
AT5G47160	12
AT5G47260	7
AT5G47400	13
AT5G47610	12
AT5G47680	5
AT5G47820	11
AT5G48360	9
AT5G48610	11
AT5G48830	12
AT5G48930	9
AT5G49160	9
AT5G49360	10
AT5G49470	11
AT5G49680	2
AT5G49760	2
AT5G49930	11
AT5G49990	12
AT5G50210	11
AT5G50250	6
AT5G50375	10
AT5G50380	11
AT5G50720	6
AT5G51190	3
AT5G51300	13
AT5G51540	8
AT5G51690	13
AT5G51700	7
AT5G52040	5
AT5G52050	4
AT5G52390	4
AT5G52470	8
AT5G52640	4
AT5G52740	3
AT5G52760	3
AT5G52882	10
AT5G52950	9
AT5G53060	9
AT5G53440	11
AT5G53460	13
AT5G53800	5
AT5G53820	7
AT5G53890	13
AT5G54280	13
AT5G54510	10
AT5G54880	7
AT5G54910	8
AT5G54940	6
AT5G55040	11
AT5G55100	13
AT5G55120	12
AT5G55390	13
AT5G55480	13
AT5G55580	8
AT5G55600	11
AT5G55660	5
AT5G55670	5
AT5G55740	9
AT5G55820	9
AT5G55840	12
AT5G56040	11
AT5G56320	1
AT5G56600	6
AT5G56740	10
AT5G56850	7
AT5G57120	5
AT5G57130	13
AT5G57240	10
AT5G57340	10
AT5G57815	6
AT5G57870	11
AT5G57990	13
AT5G58040	11
AT5G58130	11
AT5G58340	11
AT5G58470	5
AT5G58480	9
AT5G58540	11
AT5G58550	11
AT5G58900	7
AT5G58960	5
AT5G59010	10
AT5G59520	1
AT5G59613	6
AT5G59820	4
AT5G59830	12
AT5G59890	6
AT5G60030	5
AT5G60040	9
AT5G60120	10
AT5G60150	9
AT5G60170	13
AT5G60390	9
AT5G60450	12
AT5G60710	10
AT5G60780	10
AT5G60790	12
AT5G60930	9
AT5G61030	5
AT5G61040	12
AT5G61150	5
AT5G61200	7
AT5G61480	13
AT5G61770	8
AT5G61790	4
AT5G61880	7
AT5G61900	2
AT5G61910	13
AT5G61990	11
AT5G62370	8
AT5G62390	5
AT5G62570	2
AT5G62690	9
AT5G62760	11
AT5G63120	8
AT5G63200	12
AT5G63550	5
AT5G63560	1
AT5G63920	9
AT5G63960	13
AT5G64000	3
AT5G64110	10
AT5G64200	9
AT5G64390	11
AT5G64460	6
AT5G64810	3
AT5G65070	7
AT5G65080	7
AT5G65170	10
AT5G65180	13
AT5G65210	10
AT5G65410	9
AT5G65580	7
AT5G65660	10
AT5G65720	5
AT5G65820	12
AT5G65900	9
AT5G66270	9
AT5G66320	2
AT5G66330	10
AT5G66770	11
AT5G66850	13
AT5G66880	12
AT5G66950	11
AT5G67100	13
AT5G67110	10
AT5G67240	8
AT5G67360	11
AT5G67590	6
AT5G67630	8
