## Supplementary material for "Pervasive Under-Dominance in Gene Expression Underlying Emergent Growth Trajectories in *Arabidopsis thaliana* Hybrids": Data S3

### Sheet: run197_BTHdiffgene_MPHpredict_e
Cluster	Mode.Mock	Bonferroni.Mock	Mode.BTH	Bonferroni.BTH
24	Flat	1	Flat	2.12e-10
28	Flat	0.00441	Flat	1.18e-05
30	Flat	1	Flat	1.15e-09
32	Flat	1.07e-05	Flat	1
40	Flat	0.719	Flat	0.00442
43	Flat	1.55e-07	Flat	1.09e-18
53	Flat	0.0123	Flat	1
59	Flat	1.6e-08	Flat	5.21e-11
16	Flat	1	Positive	1.09e-06
23	Flat	5.47e-05	Positive	1.4e-15
45	Flat	1	Positive	9.42e-10
7	Flat	0.618	Negative	6e-16
22	Flat	1	Negative	7.9e-06
41	Flat	0.00214	Negative	1.33e-12
58	Flat	4.33e-08	Negative	2.06e-13
18	Flat	1	Negative	8.27e-16
19	Flat	1.76e-15	Negative	3.61e-19
26	Flat	1	Negative	7.41e-17
38	Flat	0.014	Negative	4.11e-09
54	Flat	4.41e-08	Negative	9.57e-19
56	Flat	7.4e-12	Negative	1.4e-18
4	Positive	0.506	Flat	1
6	Positive	8.52e-12	Flat	0.000848
34	Positive	0.000288	Flat	0.00361
44	Positive	1.32e-10	Flat	1
50	Positive	0.0386	Flat	1
55	Positive	1.2e-12	Flat	0.0362
3	Positive	0.00148	Positive	6.12e-07
20	Positive	1	Positive	0.293
46	Positive	3.12e-05	Positive	1.81e-09
48	Positive	4.88e-10	Positive	5.36e-14
49	Positive	8.14e-12	Positive	5.27e-12
52	Positive	1.35e-12	Positive	0.0605
35	Positive	0.00489	Negative	1.69e-08
51	Positive	0.104	Negative	3.27e-10
8	Negative	2.89e-16	Flat	0.132
13	Negative	0.00013	Flat	1
42	Negative	5.12e-11	Flat	0.0482
47	Negative	2.13e-10	Flat	2.36e-05
10	Negative	1.59e-05	Positive	1
5	Negative	8.07e-12	Negative	3.21e-13
11	Negative	5.36e-06	Negative	3.63e-06
21	Negative	6.39e-17	Negative	5.9e-18
29	Negative	5.75e-13	Negative	1.18e-14
31	Negative	2.41e-13	Negative	2.28e-17
33	Negative	3.87e-15	Negative	1.38e-11
36	Negative	1.19e-10	Negative	1.95e-10
37	Negative	4.95e-06	Negative	0.0042
39	Negative	1.39e-15	Negative	5.33e-07
60	Negative	0.000463	Negative	2.65e-16
9	Quadratic	1.00e+00||2.82e-13	Flat	0.215
17	Quadratic	8.26e-06||1.00e+00	Flat	1
25	Quadratic	5.05e-02||1.80e-06	Flat	1
27	Quadratic	1.00e+00||2.06e-09	Flat	1.32e-06
57	Quadratic	3.54e-04||8.96e-10	Flat	5.49e-14
61	Quadratic	3.92e-03||2.09e-03	Flat	2e-12
1	Quadratic	1.52e-03||2.16e-05	Positive	6.89e-19
12	Quadratic	5.38e-06||1.00e+00	Positive	1.23e-11
15	Quadratic	8.34e-08||1.45e-06	Positive	8.39e-13
2	Quadratic	3.97e-03||5.37e-10	Negative	3.63e-19
14	Quadratic	3.91e-03||4.84e-02	Negative	1.05e-09
